# A genomic platform for epidemiological surveillance and vaccine antigen discovery using long-read amplicon sequencing

**DOI:** 10.1101/2022.06.08.495295

**Authors:** David Fernando Plaza, Julia Zerebinski, Ioanna Broumou, Maximilian Julius Lautenbach, Billy Ngasala, Christopher Sundling, Anna Färnert

## Abstract

Many vaccine candidate proteins are under strong selective pressure to diversify in terms of antigenicity. We present a sequencing and data analysis platform for epidemiological surveillance and discovery of indel-rich vaccine antigens by long-read circular consensus sequencing (CCS) in multiclonal pathogen isolates. Our platform uses 40 PCR primers to asymmetrically barcode and identify multiclonal infections in pools of up to 384 samples. We validated the method using 235 mock infections combining 10 synthetic variants of the indel-rich gene merozoite surface protein 2 of *Plasmodium falciparum* at different concentrations and infection complexities, as well as 95 isolates from *P. falciparum*-infected residents of Nyamisati, Tanzania. We also constructed a fully automated analysis pipeline that streamlines the processing and interpretation of epidemiological and antigenic diversity data from demultiplexed FASTQ files. This platform can be easily adapted to other polymorphic antigens of interest in *Plasmodium* and other human pathogens.

---

There were 241 million cases of malaria and 627 thousand deaths from the disease in 2020^1^. An effective vaccine against malaria is a cost-effective and urgently needed strategy to reduce the disease burden and potentially eradicate malaria in the future^2^. RTS,S/AS01 (Mosquirix™) is the first malaria vaccine to be recently endorsed by the World Health Organization for use in children^3^. Nevertheless, the protection conferred by RTS,S/AS01 is strain-specific^4^, therefore limiting the effectiveness of this vaccine in regions where *P. falciparum* circulates with a high genetic and antigenic diversity^5^. New approaches to survey the pool of genetic diversity in highly polymorphic antigens from *P. falciparum* and other pathogens will accelerate the development of strain-transcending vaccines.

Merozoite surface protein 2 (*msp2*) is highly expressed in the blood stage of *P. falciparum*^6^. The protein has two highly conserved domains in the N and the C termini flanking a highly polymorphic central region. The locus is a hotspot for indels of up to 300bp^7^, making its sequencing and assembly, especially for multiclonal infections, a challenging task using short-read sequencing^8^. Insertions, deletions or tandem repeats larger than the read lengths in short-read sequencing represent another significant mapping and assembly challenge.

Here, we present a multiplex long-read amplicon sequencing platform for the accurate genotyping of indel-rich antigens using the malaria vaccine candidate MSP2 as a proof of concept. The use of this circular consensus sequencing (CCS) technology to obtain single-base resolution data on polymorphic antigens will facilitate the implementation of a comprehensive genomic surveillance strategy for infectious diseases caused by highly diverse pathogens and will allow the in-depth structural and antigenic characterization of vaccine candidates capable of eliciting strain-transcending immunity.
