## Supplementary_Table_1 for "A genomic platform for epidemiological surveillance and vaccine antigen discovery using long-read amplicon sequencing"

### Sheet: All_samples
Sample name	Sample coordinate	V1 copies per ul	V2 copies per ul	V3 copies per ul	V4 copies per ul	V5 copies per ul	V6 copies per ul	V7 copies per ul	V8 copies per ul	V9 copies per ul	V10 copies per ul
V1_neat	Plate1_A1	100000
V2_neat	Plate1_B1		100000
V3_neat	Plate1_C1			100000
V4_neat	Plate1_D1				100000
V5_neat	Plate1_E1					100000
V6_neat	Plate1_F1						100000
V7_neat	Plate1_G1							100000
V8_neat	Plate1_H1								100000
V1_1_in_10	Plate1_A2	10000
V2_1_in_10	Plate1_B2		10000
V3_1_in_10	Plate1_C2			10000
V4_1_in_10	Plate1_D2				10000
V5_1_in_10	Plate1_E2					10000
V6_1_in_10	Plate1_F2						10000
V7_1_in_10	Plate1_G2							10000
V8_1_in_10	Plate1_H2								10000
V1_1_in_100	Plate1_A3	1000
V2_1_in_100	Plate1_B3		1000
V3_1_in_100	Plate1_C3			1000
V4_1_in_100	Plate1_D3				1000
V5_1_in_100	Plate1_E3					1000
V6_1_in_100	Plate1_F3						1000
V7_1_in_100	Plate1_G3							1000
V8_1_in_100	Plate1_H3								1000
V1_1_in_1000	Plate1_A4	100
V2_1_in_1000	Plate1_B4		100
V3_1_in_1000	Plate1_C4			100
V4_1_in_1000	Plate1_D4				100
V5_1_in_1000	Plate1_E4					100
V6_1_in_1000	Plate1_F4						100
V7_1_in_1000	Plate1_G4							100
V8_1_in_1000	Plate1_H4								100
V1_1_in_10000	Plate1_A5	10
V2_1_in_10000	Plate1_B5		10
V3_1_in_10000	Plate1_C5			10
V4_1_in_10000	Plate1_D5				10
V5_1_in_10000	Plate1_E5					10
V6_1_in_10000	Plate1_F5						10
V7_1_in_10000	Plate1_G5							10
V8_1_in_10000	Plate1_H5								10
V1_1_in_100000	Plate1_A6	1
V2_1_in_100000	Plate1_B6		1
V3_1_in_100000	Plate1_C6			1
V4_1_in_100000	Plate1_D6				1
V5_1_in_100000	Plate1_E6					1
V6_1_in_100000	Plate1_F6						1
V7_1_in_100000	Plate1_G6							1
V8_1_in_100000	Plate1_H6								1
V1_neat_V2_neat	Plate1_A7	100000	100000
V3_neat_V4_neat	Plate1_B7			100000	100000
V5_neat_V6_neat	Plate1_C7					100000	100000
V7_neat_V8_neat	Plate1_D7							100000	100000
V9_neat_V10_neat	Plate1_E7									100000	100000
V1-10_neat	Plate1_F7	100000	100000	100000	100000	100000	100000	100000	100000	100000	100000
V3-10_neat	Plate1_G7			100000	100000	100000	100000	100000	100000	100000	100000
V1-8_neat	Plate1_H7	100000	100000	100000	100000	100000	100000	100000	100000
V1_1_in_10___V2_1_in_10	Plate1_A8	10000	10000
V3_1_in_10___V4_1_in_10	Plate1_B8			10000	10000
V5_1_in_10___V6_1_in_10	Plate1_C8					10000	10000
V7_1_in_10___V8_1_in_10	Plate1_D8							10000	10000
V9_1_in_10___V10_1_in_10	Plate1_E8									10000	10000
V_1-10_1_in_10	Plate1_F8	10000	10000	10000	10000	10000	10000	10000	10000	10000	10000
V3-10_1_in_10	Plate1_G8			10000	10000	10000	10000	10000	10000	10000	10000
V1-8_1_in_10	Plate1_H8	10000	10000	10000	10000	10000	10000	10000	10000
V1_1_in_100___V2_1_in_100	Plate1_A9	1000	1000
V3_1_in_100__V4_1_in_100	Plate1_B9			1000	1000
V5_1_in_100__V6_1_in_100	Plate1_C9					1000	1000
V7_1_in_100__V8_1_in_100	Plate1_D9							1000	1000
V9_1_in_100__V10_1_in_100	Plate1_E9									1000	1000
V1-10_1_in_100	Plate1_F9	1000	1000	1000	1000	1000	1000	1000	1000	1000	1000
V3-10_1_in_100	Plate1_G9			1000	1000	1000	1000	1000	1000	1000	1000
V1-8_1_in_100	Plate1_H9	1000	1000	1000	1000	1000	1000	1000	1000
V1_1_in_1000___V2_1_in_1000	Plate1_A10	100	100
V3_1_in_1000__V4_1_in_1000	Plate1_B10			100	100
V5_1_in_1000__V6_1_in_1000	Plate1_C10					100	100
V7_1_in_1000__V8_1_in_1000	Plate1_D10							100	100
V9_1_in_1000__V10_1_in_1000	Plate1_E10									100	100
V1-10_1_in_1000	Plate1_F10	100	100	100	100	100	100	100	100	100	100
V3-10_1_in_1000	Plate1_G10			100	100	100	100	100	100	100	100
V1-8_1_in_1000	Plate1_H10	100	100	100	100	100	100	100	100
V1_1_in_10000___V2_1_in_10000	Plate1_A11	10	10
V3_1_in_10000__V4_1_in_10000	Plate1_B11			10	10
V5_1_in_10000__V6_1_in_10000	Plate1_C11					10	10
V7_1_in_10000__V8_1_in_10000	Plate1_D11							10	10
V9_1_in_10000__V10_1_in_10000	Plate1_E11									10	10
V1-10_1_in_10000	Plate1_F11	10	10	10	10	10	10	10	10	10	10
V3-10_1_in_10000	Plate1_G11			10	10	10	10	10	10	10	10
V1-8_1_in_10000	Plate1_H11	10	10	10	10	10	10	10	10
V1_1_in_100000___V2_1_in_100000	Plate1_A12	1	1
V3_1_in_100000__V4_1_in_100000	Plate1_B12			1	1
V5_1_in_100000__V6_1_in_100000	Plate1_C12					1	1
V7_1_in_100000__V8_1_in_100000	Plate1_D12							1	1
V9_1_in_100000__V10_1_in_100000	Plate1_E12									1	1
V1-10_1_in_100000	Plate1_F12	1	1	1	1	1	1	1	1	1	1
dH2O	Plate1_G12
dH2O	Plate1_H12
V9_neat	Plate2_A1									100000
V10_neat	Plate2_B1										100000
V1-5_neat	Plate2_C1	100000	100000	100000	100000	100000
V6-10_neat	Plate2_D1						100000	100000	100000	100000	100000
V1_neat_V2_3_neat	Plate2_E1	100000	100000	100000
V2_neat_V4_5_neat	Plate2_F1		100000		100000	100000
V3_neatV6__7_neat	Plate2_G1			100000			100000	100000
V4_neat_V8_9_neat	Plate2_H1				100000				100000	100000
V9_1_in_10	Plate2_A2									10000
V10_1_in_10	Plate2_B2										10000
V1-5_1_in_10	Plate2_C2	10000	10000	10000	10000	10000
V6-10_1_in_10	Plate2_D2						10000	10000	10000	10000	10000
V1_neat__V2_3_1_in_10	Plate2_E2	100000	10000	10000
V2_neat__V4_5_1_in_10	Plate2_F2		100000		10000	10000
V3_neat_V6__7_1_in_10	Plate2_G2			100000			10000	10000
V4_neat__V8_9_1_in_10	Plate2_H2				100000				10000	10000
V9_1_in_100	Plate2_A3									1000
V10_1_in_100	Plate2_B3										1000
V1-5_1_in_100	Plate2_C3	1000	1000	1000	1000	1000
V6-10_1_in_100	Plate2_D3						1000	1000	1000	1000	1000
V1_neat__V2_3_1_in_100	Plate2_E3	100000	1000	1000
V2_neat__V4_5_1_in_100	Plate2_F3		100000		1000	1000
V3_neat_V6__7_1_in_100	Plate2_G3			100000			1000	1000
V4_neat__V8_9_1_in_100	Plate2_H3				100000				1000	1000
V9_1_in_1000	Plate2_A4									100
V10_1_in_1000	Plate2_B4										100
V1-5_1_in_1000	Plate2_C4	100	100	100	100	100
V6-10_1_in_1000	Plate2_D4						100	100	100	100	100
V1_neat__V2_3_1_in_1000	Plate2_E4	100000	100	100
V2_neat__V4_5_1_in_1000	Plate2_F4		100000		100	100
V3_neat_V6__7_1_in_1000	Plate2_G4			100000			100	100
V4_neat__V8_9_1_in_1000	Plate2_H4				100000				100	100
V9_1_in_10000	Plate2_A5									10
V10_1_in_10000	Plate2_B5										10
V1-5_1_in_10000	Plate2_C5	10	10	10	10	10
V6-10_1_in_10000	Plate2_D5						10	10	10	10	10
V1_neat__V2_3_1_in_10000	Plate2_E5	100000	10	10
V2_neat__V4_5_1_in_10000	Plate2_F5		100000		10	10
V3_neat_V6__7_1_in_10000	Plate2_G5			100000			10	10
V4_neat__V8_9_1_in_10000	Plate2_H5				100000				10	10
V9_1_in_100000	Plate2_A6									1
V10_1_in_100000	Plate2_B6										1
V1-5_1_in_100000	Plate2_C6	1	1	1	1	1
V6-10_1_in_100000	Plate2_D6						1	1	1	1	1
V1_neat__V2_3_1_in_100000	Plate2_E6	100000	1	1
V2_neat__V4_5_1_in_100000	Plate2_F6		100000		1	1
V3_neat_V6__7_1_in_100000	Plate2_G6			100000			1	1
V4_neat__V8_9_1_in_100000	Plate2_H6				100000				1	1
V5_neatV10_1_neat	Plate2_A7					100000					100000
V6_neatV2_3_neat	Plate2_B7		100000	100000			100000
V7_neat_V4__5_neat	Plate2_C7				100000	100000		100000
V8_neat_V6_7_neat	Plate2_D7						100000	100000	100000
V9_neat_V10_1_neat	Plate2_E7	100000								100000	100000
V10_neat_V8_9_neat	Plate2_F7								100000	100000	100000
V4_neatV1-7_neat	Plate2_G7	100000	100000	100000	100000	100000	100000	100000
V6_neatV4-10_neat	Plate2_H7				100000	100000	100000	100000	100000	100000	100000
V5_neatV10_1_1_in_10	Plate2_A8	10000				100000					10000
V6_neatV2_3_1_in_10	Plate2_B8		10000	10000			100000
V7_neatV4_5_1_in_10	Plate2_C8				10000	10000		100000
V8_neatV6_7_1_in_10	Plate2_D8						10000	10000	100000
V9_neat_V10_1_in_10	Plate2_E8									100000	10000
V10_neat_V8_9_1_in_10	Plate2_F8								10000	10000	100000
V4_neatV1-7_1_in_10	Plate2_G8	10000	10000	10000	100000	10000	10000	10000
V6_neatV4-10_1_in_10	Plate2_H8				10000	10000	100000	10000	10000	10000	10000
V5_neatV10_1_1_in_100	Plate2_A9	1000				100000					1000
V6_neatV2_3_1_in_100	Plate2_B9		1000	1000			100000
V7_neatV4_5_1_in_100	Plate2_C9				1000	1000		100000
V8_neatV6_7_1_in_100	Plate2_D9						1000	1000	100000
V9_neat_V10_1_1_in_100	Plate2_E9	1000								100000	1000
V10_neat_V8_9_1_in_100	Plate2_F9								1000	1000	100000
V4_neatV1-7_1_in_100	Plate2_G9	1000	1000	1000	100000	1000	1000	1000
V6_neatV4-10_1_in_100	Plate2_H9					1000	100000	1000	1000	1000	1000
V5_neatV10_1_1_in_1000	Plate2_A10	100				100000					100
V6_neatV2_3_1_in_1000	Plate2_B10		1000	1000			100000
V7_neatV4_5_1_in_1000	Plate2_C10				100	100		100000
V8_neatV6_7_1_in_1000	Plate2_D10						100	100	100000
V9_neat_V10_1_1_in_1000	Plate2_E10	100								100000	100
V10_neat_V8_9_1_in_1000	Plate2_F10								100	1000	100000
V4_neatV1-7_1_in_1000	Plate2_G10	100	100	100	100000	100	100	100
V6_neatV4-10_1_in_1000	Plate2_H10				100	100	100000	100	100	100	100
V5_neatV10_1_1_in_10000	Plate2_A11	10				100000					10
V6_neatV2_3_1_in_10000	Plate2_B11		10	10			100000
V7_neatV4_5_1_in_10000	Plate2_C11				10	10		100000
V8_neatV6_7_1_in_10000	Plate2_D11						10	10	100000
V9_neat_V10_1_1_in_10000	Plate2_E11									100000	10
V10_neat_V8_9_1_in_10000	Plate2_F11								10	10	100000
V4_neatV1-7_1_in_10000	Plate2_G11	10	10	10	100000	10	10	10
V6_neatV4-1_in_10000	Plate2_H11				10	10	100000	10	10	10	10
V5_neatV10_1_1_in_100000	Plate2_A12	1				100000					1
V6_neatV2_3_1_in_100000	Plate2_B12		1	1			100000
V7_neatV4_5_1_in_100000	Plate2_C12				1	1		100000
V8_neatV6_7_1_in_100000	Plate2_D12						1	1	100000
V9_neat_V10_1_1_in_100000	Plate2_E12	1								100000	1
V10_neat_V8_9_1_in_100000	Plate2_F12								1	1	100000
dH2O	Plate2_G12
dH2O	Plate2_H12
V7_neat_V1-10_neat	Plate3_A1	100000	100000	100000	100000	100000	100000	100000	100000	100000	100000
V8_neat_V1-10_neat	Plate3_B1	100000	100000	100000	100000	100000	100000	100000	100000	100000	100000
V5_neatV1-10_neat	Plate3_C1	100000	100000	100000	100000	100000	100000	100000	100000	100000	100000
V6_neatV1-10_neat	Plate3_D1	100000	100000	100000	100000	100000	100000	100000	100000	100000	100000
V3_4_neat_V1-10_neat	Plate3_E1	100000	100000	100000	100000	100000	100000	100000	100000	100000	100000
V5_6_neat_V1-10_neat	Plate3_F1	100000	100000	100000	100000	100000	100000	100000	100000	100000	100000
V5_6_neat_V7_8_neat	Plate3_G1	100000	100000	100000	100000	100000	100000	100000	100000	100000	100000
V7_8_neat_V1-10_neat	Plate3_H1	100000	100000	100000	100000	100000	100000	100000	100000	100000	100000
V7_neat_V1-10_1_in_10	Plate3_A2	10000	10000	10000	10000	10000	10000	100000	10000	10000	10000
V8_neat_V1-10_1_in_10	Plate3_B2	10000	10000	10000	10000	10000	10000	10000	100000	10000	10000
V5_neat_V1-10_1_in_10	Plate3_C2	10000	10000	10000	10000	100000	10000	10000	10000	10000	10000
V6_neat_V1-10_1_in_10	Plate3_D2	10000	10000	10000	10000	10000	100000	10000	10000	10000	10000
V3_4_neat_V1-10_1_in_10	Plate3_E2	10000	10000	100000	100000	10000	10000	10000	10000	10000	10000
V5_6_neat_V1-10_1_in_10	Plate3_F2	10000	10000	10000	10000	100000	100000	10000	10000	10000	10000
V5_6_neat_V7_8_1_in_10	Plate3_G2	10000	10000	10000	10000	100000	100000	10000	10000	10000	10000
V7_8_neat_V1-10_1_in_10	Plate3_H2	10000	10000	10000	10000	10000	10000	100000	100000	10000	10000
V7_neat_V1-10_1_in_100	Plate3_A3	1000	1000	1000	1000	1000	1000	100000	1000	1000	1000
V8_neat_V1-10_1_in_100	Plate3_B3	1000	1000	1000	1000	1000	1000	1000	100000	1000	1000
V5_neat_V1-10_1_in_100	Plate3_C3	1000	1000	1000	1000	100000	1000	1000	1000	1000	1000
V6_neat_V1-10_1_in_100	Plate3_D3	1000	1000	1000	1000	1000	100000	1000	1000	1000	1000
V3_4_neat_V1-10_1_in_100	Plate3_E3	1000	1000	100000	100000	1000	1000	1000	1000	1000	1000
V5_6_neat_V1-10_1_in_100	Plate3_F3	1000	1000	1000	1000	100000	100000	1000	1000	1000	1000
V5_6_neat_V7_8_1_in_100	Plate3_G3	1000	1000	1000	1000	100000	100000	1000	1000	1000	1000
V7_8_neat_V1-10_1_in_100	Plate3_H3	1000	1000	1000	1000	1000	1000	100000	100000	1000	1000
V7_neat_V1-10_1_in_1000	Plate3_A4	100	100	100	100	100	100	100000	100	100	100
V8_neat_V1-10_1_in_1000	Plate3_B4	100	100	100	100	100	100	100	100000	100	100
V5_neat_V1-10_1_in_1000	Plate3_C4	100	100	100	100	100000	100	100	100	100	100
V6_neat_V1-10_1_in_1000	Plate3_D4	100	100	100	100	100	100000	100	100	100	100
V3_4_neat_V1-10_1_in_1000	Plate3_E4	100	100	100000	100000	100	100	100	100	100	100
V5_6_neat_V1-10_1_in_1000	Plate3_F4	100	100	100	100	100000	100000	100	100	100	100
V5_6_neat_V7_8_1_in_1000	Plate3_G4	100	100	100	100	100000	100000	100	100	100	100
V7_8_neat_V1-10_1_in_1000	Plate3_H4	100	100	100	100	100	100	100000	100000	100	100
V7_neat_V1-10_1_in_10000	Plate3_A5	10	10	10	10	10	10	100000	10	10	10
V8_neat_V1-10_1_in_10000	Plate3_B5	10	10	10	10	10	10	10	100000	10	10
V5_neat_V1-10_1_in_10000	Plate3_C5	10	10	10	10	100000	10	10	10	10	10
V6_neat_V1-10_1_in_10000	Plate3_D5	10	10	10	10	10	100000	10	10	10	10
V3_4_neat_V1-10_1_in_10000	Plate3_E5	10	10	100000	100000	10	10	10	10	10	10
V5_6_neat_V1-10_1_in_10000	Plate3_F5	10	10	10	10	100000	100000	10	10	10	10
V5_6_neat_V7_8_1_in_10000	Plate3_G5	10	10	10	10	100000	100000	10	10	10	10
V7_8_neat_V1-10_1_in_10000	Plate3_H5	10	10	10	10	10	10	100000	100000	10	10
V7_neat_V1-10_1_in_100000	Plate3_A6	1	1	1	1	1	1	100000	1	1	1
V8_neat_V1-10_1_in_100000	Plate3_B6	1	1	1	1	1	1	1	100000	1	1
V5_neat_V1-10_1_in_100000	Plate3_C6	1	1	1	1	100000	1	1	1	1	1
V6_neat_V1-10_1_in_100000	Plate3_D6	1	1	1	1	1	100000	1	1	1	1
V3_4_neat_V1-10_1_in_100000	Plate3_E6	1	1	100000	100000	1	1	1	1	1	1
V5_6_neat_V1-10_1_in_100000	Plate3_F6	1	1	1	1	100000	100000	1	1	1	1
V5_6_neat_V7_8_1_in_100000	Plate3_G6	1	1	1	1	100000	100000	1	1	1	1
V7_8_neat_V1-10_1_in_100000	Plate3_H6	1	1	1	1	1	1	100000	100000	1	1
V7-9_neatV1-10_neat	Plate3_A7	100000	100000	100000	100000	100000	100000	100000	100000	100000	100000
V1-3_neat_V1-10_neat	Plate3_B7	100000	100000	100000	100000	100000	100000	100000	100000	100000	100000
V4-6_neat_V1-10_neat	Plate3_C7	100000	100000	100000	100000	100000	100000	100000	100000	100000	100000
V2_neat_V3-6_neat	Plate3_D7		100000	100000	100000	100000	100000
V4_neat_V5-8_neat	Plate3_E7				100000	100000	100000	100000	100000
V6_neat_V7-10_neat	Plate3_F7						100000	100000	100000	100000	100000
V2-10_neat	Plate3_G7		100000	100000	100000	100000	100000	100000	100000	100000	100000
V1-10_neat	Plate3_H7	100000	100000	100000	100000	100000	100000	100000	100000	100000	100000
V7-9_neatV1-10_1_in_10	Plate3_A8	10000	10000	10000	10000	10000	10000	100000	100000	100000	10000
V1-3_neatV1-10_1_in_10	Plate3_B8	100000	100000	100000	10000	10000	10000	10000	10000	10000	10000
V4-6_neat_V1-10_1_in_10	Plate3_C8	10000	10000	10000	100000	100000	100000	10000	10000	10000	10000
V2_neat_V3-6_1_in_10	Plate3_D8		100000	10000	10000	10000	10000
V4_neat_V5-8_1_in_10	Plate3_E8				100000	10000	10000	10000	10000
V6_neat_V7-10_1_in_10	Plate3_F8						100000	10000	10000	10000	10000
V2-10_1_in_10	Plate3_G8		10000	10000	10000	10000	10000	10000	10000	10000	10000
V1-10_1_in_10	Plate3_H8	10000	10000	10000	10000	10000	10000	10000	10000	10000	10000
V7-9_neatV1-10_1_in_100	Plate3_A9	1000	1000	1000	1000	1000	1000	100000	100000	100000	1000
V1-3_neatV1-10_1_in_100	Plate3_B9	100000	100000	100000	1000	1000	1000	1000	1000	1000	1000
V4-6_neat_V1-10_1_in_100	Plate3_C9	1000	1000	1000	100000	100000	100000	1000	1000	1000	1000
V2_neat_V3-6_1_in_100	Plate3_D9		100000	1000	1000	1000	1000
V4_neat_V5-8_1_in_100	Plate3_E9				100000	1000	1000	1000	1000
V6_neat_V7-10_1_in_100	Plate3_F9						100000	1000	1000	1000	1000
V2-10_1_in_100	Plate3_G9		1000	1000	1000	1000	1000	1000	1000	1000	1000
V1-10_1_in_100	Plate3_H9	1000	1000	1000	1000	1000	1000	1000	1000	1000	1000
V7-9_neatV1-10_1_in_1000	Plate3_A10	100	100	100	100	100	100	100000	100000	100000	100
V1-3_neatV1-10_1_in_1000	Plate3_B10	100000	100000	100000	100	100	100	100	100	100	100
V4-6_neat_V1-10_1_in_1000	Plate3_C10	100	100	100	100000	100000	100000	100	100	100	100
V2_neat_V3-6_1_in_1000	Plate3_D10		100000	100	100	100	100
V4_neat_V5-8_1_in_1000	Plate3_E10				100000	100	100	100	100
V6_neat_V7-10_1_in_1000	Plate3_F10						100000	100	100	100	100
V2-10_1_in_1000	Plate3_G10		100	100	100	100	100	100	100	100	100
V1-10_1_in_1000	Plate3_H10	100	100	100	100	100	100	100	100	100	100
V7-9_neatV1-10_1_in_10000	Plate3_A11	10	10	10	10	10	10	100000	100000	100000	10
V1-3_neatV1-10_1_in_10000	Plate3_B11	100000	100000	100000	10	10	10	10	10	10	10
V4-6_neat_V1-10_1_in_10000	Plate3_C11	10	10	10	100000	100000	100000	10	10	10	10
V2_neat_V3-6_1_in_10000	Plate3_D11		100000	10	10	10	10
V4_neat_V5-8_1_in_10000	Plate3_E11				100000	10	10	10	10
V6_neat_V7-10_1_in_10000	Plate3_F11						100000	10	10	10	10
V2-10_1_in_10000	Plate3_G11		10	10	10	10	10	10	10	10	10
V1-10_1_in_10000	Plate3_H11	10	10	10	10	10	10	10	10	10	10
V7-9_neatV1-10_1_in_100000	Plate3_A12	1	1	1	1	1	1	100000	100000	100000	1
V1-3_neatV1-10_1_in_100000	Plate3_B12	100000	100000	100000	1	1	1	1	1	1	1
V4-6_neat_V1-10_1_in_100000	Plate3_C12	1	1	1	100000	100000	100000	1	1	1	1
V2_neat_V3-6_1_in_100000	Plate3_D12		100000	1	1	1	1
V4_neat_V5-8_1_in_100000	Plate3_E12				100000	1	1	1	1
V6_neat_V7-10_1_in_100000	Plate3_F12						100000	1	1	1	1
dH2O	Plate3_G12
dH2O	Plate3_H12
C1_neat	Plate4_A1
C2_neat	Plate4_B1
C1_neatC2_neat	Plate4_C1
NA	Plate4_D1
C1_neat__V1-10_neat	Plate4_E1	100000	100000	100000	100000	100000	100000	100000	100000	100000	100000
C1_neat__V1-10_neat	Plate4_F1	100000	100000	100000	100000	100000	100000	100000	100000	100000	100000
C1_neatV1_neat	Plate4_G1	100000
V2-4_neat_C1_neat	Plate4_H1		100000	100000	100000
C1_1_in_10	Plate4_A2
C2_1_in_10	Plate4_B2
C1_C2_1_in_10	Plate4_C2
NA	Plate4_D2
C1_V1-10_1_in_10	Plate4_E2	10000	10000	10000	10000	10000	10000	10000	10000	10000	10000
C1_neat__V1-10_1_in_10	Plate4_F2	10000	10000	10000	10000	10000	10000	10000	10000	10000	10000
V1_neat__C1_1_in_10	Plate4_G2	100000
V2-4_neat_C1_1_in_10	Plate4_H2		100000	100000	100000
C1_1_in_100	Plate4_A3
C2_1_in_100	Plate4_B3
C1_C2_1_in_100	Plate4_C3
NA	Plate4_D3
C1_V1-10_1_in_100	Plate4_E3	1000	1000	1000	1000	1000	1000	1000	1000	1000	1000
C1_neat__V1-10_1_in_100	Plate4_F3	1000	1000	1000	1000	1000	1000	1000	1000	1000	1000
V1_neat__C1_1_in_100	Plate4_G3	100000
V2-4_neat_C1_1_in_100	Plate4_H3		100000	100000	100000
C1_1_in_1000	Plate4_A4
C2_1_in_1000	Plate4_B4
C1_C2_1_in_1000	Plate4_C4
NA	Plate4_D4
C1_V1-10_1_in_1000	Plate4_E4	100	100	100	100	100	100	100	100	100	100
C1_neat__V1-10_1_in_1000	Plate4_F4	100	100	100	100	100	100	100	100	100	100
V1_neat__C1_1_in_1000	Plate4_G4	100000
V2-4_neat_C1_1_in_1000	Plate4_H4		100000	100000	100000
C1_1_in_10000	Plate4_A5
C2_1_in_10000	Plate4_B5
C1_C2_1_in_10000	Plate4_C5
NA	Plate4_D5
C1_V1-10_1_in_10000	Plate4_E5	10	10	10	10	10	10	10	10	10	10
C1_neat__V1-10_1_in_10000	Plate4_F5		10	10	10	10	10	10	10	10	10
V1_neat__C1_1_in_10000	Plate4_G5	100000
V2-4_neat_C1_1_in_10000	Plate4_H5		100000	100000	100000
C1_1_in_100000	Plate4_A6
C2_1_in_100000	Plate4_B6
C1_C2_1_in_100000	Plate4_C6
NA	Plate4_D6
C1_V1-10_1_in_100000	Plate4_E6	1	1	1	1	1	1	1	1	1	1
C1_neat__V1-10_1_in_100000	Plate4_F6	10	1	1	1	1	1	1	1	1	1
V1_neat__C1_1_in_100000	Plate4_G6	100000
V2-4_neat_C1_1_in_100000	Plate4_H6		100000	100000	100000
C2_neatV1-10_neat	Plate4_A7	100000	100000	100000	100000	100000	100000	100000	100000	100000	100000
C2_neat_V1-10_neat	Plate4_B7	100000	100000	100000	100000	100000	100000	100000	100000	100000	100000
C2_neat_V5_neat	Plate4_C7					100000
C2_neat_V6-10_neat	Plate4_D7						100000	100000	100000	100000	100000
C1_C2_neat__V1-10_neat	Plate4_E7	100000	100000	100000	100000	100000	100000	100000	100000	100000	100000
C1_C2_neat__V4-10_neat	Plate4_F7				100000	100000	100000	100000	100000	100000	100000
C1_C2_neatV1-3_neat	Plate4_G7	100000	100000	100000
C1_C2_neat_V5_neat	Plate4_H7					100000
C2_V1-10_1_in_10	Plate4_A8	10000	10000	10000	10000	10000	10000	10000	10000	10000	10000
C2_neat_V1-10_1_in_10	Plate4_B8	10000	10000	10000	10000	10000	10000	10000	10000	10000	10000
V5_neat_C2_1_in_10	Plate4_C8					100000
V6-10_neat_C2_1_in_10	Plate4_D8						100000	100000	100000	100000	100000
V1-10_neat_C1_C2_1_in_10	Plate4_E8	100000	100000	100000	100000	100000	100000	100000	100000	100000	100000
V4-10_neat_C1_C2_1_in_10	Plate4_F8				100000	100000	100000	100000	100000	100000	100000
V1-3_neat_C1_C2_1_in_10	Plate4_G8	100000	100000	100000
V5_neat_C1_C2_1_in_10	Plate4_H8					100000
C2_V1-10_1_in_100	Plate4_A9	1000	1000	1000	1000	1000	1000	1000	1000	1000	1000
C2_neat_V1-10_1_in_100	Plate4_B9	1000	1000	1000	1000	1000	1000	1000	1000	1000	1000
V5_neat_C2_1_in_100	Plate4_C9					100000
V6-10_neat_C2_1_in_100	Plate4_D9						100000	100000	100000	100000	100000
V1-10_neat_C1_C2_1_in_100	Plate4_E9	100000	100000	100000	100000	100000	100000	100000	100000	100000	100000
V4-10_neat_C1_C2_1_in_100	Plate4_F9				100000	100000	100000	100000	100000	100000	100000
V1-3_neat_C1_C2_1_in_100	Plate4_G9	100000	100000	100000
V5_neat_C1_C2_1_in_100	Plate4_H9					100000
C2_V1-10_1_in_1000	Plate4_A10	100	100	100	100	100	100	100	100	100	100
C2_neat_V1-10_1_in_1000	Plate4_B10	100	100	100	100	100	100	100	100	100	100
V5_neat_C2_1_in_1000	Plate4_C10					100000
V6-10_neat_C2_1_in_1000	Plate4_D10						100000	100000	100000	100000	100000
V1-10_neat_C1_C2_1_in_1000	Plate4_E10	100000	100000	100000	100000	100000	100000	100000	100000	100000	100000
V4-10_neat_C1_C2_1_in_1000	Plate4_F10				100000	100000	100000	100000	100000	100000	100000
V1-3_neat_C1_C2_1_in_1000	Plate4_G10	100000	100000	100000
V5_neat_C1_C2_1_in_1000	Plate4_H10					100000
C2_V1-10_1_in_10000	Plate4_A11	10	10	10	10	10	10	10	10	10	10
C2_neat_V1-10_1_in_10000	Plate4_B11	10	10	10	10	10	10	10	10	10	10
V5_neat_C2_1_in_10000	Plate4_C11					100000
V6-10_neat_C2_1_in_10000	Plate4_D11						100000	100000	100000	100000	100000
V1-10_neat_C1_C2_1_in_10000	Plate4_E11	100000	100000	100000	100000	100000	100000	100000	100000	100000	100000
V4-10_neat_C1_C2_1_in_10000	Plate4_F11				100000	100000	100000	100000	100000	100000	100000
V1-3_neat_C1_C2_1_in_10000	Plate4_G11	100000	100000	100000
V5_neat_C1_C2_1_in_10000	Plate4_H11					100000
C2_V1-10_1_in_100000	Plate4_A12	1	1	1	1	1	1	1	1	1	1
C2_neat_V1-10_1_in_100000	Plate4_B12	1	1	1	1	1	1	1	1	1	1
V5_neat_C2_1_in_100000	Plate4_C12					100000
V6-10_neat_C2_1_in_100000	Plate4_D12						100000	100000	100000	100000	100000
V1-10_neat_C1_C2_1_in_100000	Plate4_E12	100000	100000	100000	100000	100000	100000	100000	100000	100000	100000
V4-10_neat_C1_C2_1_in_100000	Plate4_F12				100000	100000	100000	100000	100000	100000	100000
dH2O	Plate4_G12
dH2O	Plate4_H12

### Sheet: Mock_sampl_sensitivity_analysis
Sample name	Sample coordinate	V1 copies per ul	V2 copies per ul	V3 copies per ul	V4 copies per ul	V5 copies per ul	V6 copies per ul	V7 copies per ul	V8 copies per ul	V9 copies per ul	V10 copies per ul
V_1-10_1_in_10	Plate1_F8	10000	10000	10000	10000	10000	10000	10000	10000	10000	10000
V1_1_in_10___V2_1_in_10	Plate1_A8	10000	10000
V1_1_in_10	Plate1_A2	10000
V1_1_in_100___V2_1_in_100	Plate1_A9	1000	1000
V1_1_in_100	Plate1_A3	1000
V1_1_in_10000___V2_1_in_10000	Plate1_A11	10	10
V1_1_in_10000	Plate1_A5	10
V1_neat__V2_3_1_in_10	Plate2_E2	100000	10000	10000
V1_neat__V2_3_1_in_100	Plate2_E3	100000	1000	1000
V1_neat__V2_3_1_in_1000	Plate2_E4	100000	100	100
V1_neat__V2_3_1_in_10000	Plate2_E5	100000	10	10
V1_neat	Plate1_A1	100000
V1_neat_V2_3_neat	Plate2_E1	100000	100000	100000
V1_neat_V2_neat	Plate1_A7	100000	100000
V10_1_in_10	Plate2_B2										10000
V10_1_in_100	Plate2_B3										1000
V10_1_in_1000	Plate2_B4										100
V10_1_in_10000	Plate2_B5										10
V10_neat	Plate2_B1										100000
V10_neat_V8_9_1_in_100	Plate2_F9								1000	1000	100000
V10_neat_V8_9_1_in_1000	Plate2_F10								100	1000	100000
V10_neat_V8_9_1_in_10000	Plate2_F11								10	10	100000
V10_neat_V8_9_neat	Plate2_F7								100000	100000	100000
V1-10_1_in_10	Plate3_H8	10000	10000	10000	10000	10000	10000	10000	10000	10000	10000
V1-10_1_in_100	Plate1_F9	1000	1000	1000	1000	1000	1000	1000	1000	1000	1000
V1-10_1_in_100	Plate3_H9	1000	1000	1000	1000	1000	1000	1000	1000	1000	1000
V1-10_1_in_1000	Plate1_F10	100	100	100	100	100	100	100	100	100	100
V1-10_1_in_1000	Plate3_H10	100	100	100	100	100	100	100	100	100	100
V1-10_1_in_10000	Plate1_F11	10	10	10	10	10	10	10	10	10	10
V1-10_1_in_100000	Plate1_F12	1	1	1	1	1	1	1	1	1	1
V1-10_neat	Plate1_F7	100000	100000	100000	100000	100000	100000	100000	100000	100000	100000
V1-10_neat	Plate3_H7	100000	100000	100000	100000	100000	100000	100000	100000	100000	100000
V1-3_neat_V1-10_neat	Plate3_B7	100000	100000	100000	100000	100000	100000	100000	100000	100000	100000
V1-3_neatV1-10_1_in_10	Plate3_B8	100000	100000	100000	10000	10000	10000	10000	10000	10000	10000
V1-3_neatV1-10_1_in_100	Plate3_B9	100000	100000	100000	1000	1000	1000	1000	1000	1000	1000
V1-3_neatV1-10_1_in_1000	Plate3_B10	100000	100000	100000	100	100	100	100	100	100	100
V1-3_neatV1-10_1_in_10000	Plate3_B11	100000	100000	100000	10	10	10	10	10	10	10
V1-3_neatV1-10_1_in_100000	Plate3_B12	100000	100000	100000	1	1	1	1	1	1	1
V1-5_1_in_10	Plate2_C2	10000	10000	10000	10000	10000
V1-5_1_in_100	Plate2_C3	1000	1000	1000	1000	1000
V1-5_1_in_1000	Plate2_C4	100	100	100	100	100
V1-5_1_in_10000	Plate2_C5	10	10	10	10	10
V1-5_neat	Plate2_C1	100000	100000	100000	100000	100000
V1-8_1_in_10	Plate1_H8	10000	10000	10000	10000	10000	10000	10000	10000
V1-8_1_in_100	Plate1_H9	1000	1000	1000	1000	1000	1000	1000	1000
V1-8_1_in_1000	Plate1_H10	100	100	100	100	100	100	100	100
V1-8_1_in_10000	Plate1_H11	10	10	10	10	10	10	10	10
V1-8_neat	Plate1_H7	100000	100000	100000	100000	100000	100000	100000	100000
V2_1_in_10	Plate1_B2		10000
V2_1_in_100	Plate1_B3		1000
V2_1_in_10000	Plate1_B5		10
V2_neat__V4_5_1_in_10	Plate2_F2		100000		10000	10000
V2_neat__V4_5_1_in_100	Plate2_F3		100000		1000	1000
V2_neat__V4_5_1_in_1000	Plate2_F4		100000		100	100
V2_neat__V4_5_1_in_10000	Plate2_F5		100000		10	10
V2_neat	Plate1_B1		100000
V2_neat_V3-6_1_in_10	Plate3_D8		100000	10000	10000	10000	10000
V2_neat_V3-6_1_in_100	Plate3_D9		100000	1000	1000	1000	1000
V2_neat_V3-6_1_in_1000	Plate3_D10		100000	100	100	100	100
V2_neat_V3-6_neat	Plate3_D7		100000	100000	100000	100000	100000
V2_neat_V4_5_neat	Plate2_F1		100000		100000	100000
V2-10_1_in_10	Plate3_G8		10000	10000	10000	10000	10000	10000	10000	10000	10000
V2-10_1_in_100	Plate3_G9		1000	1000	1000	1000	1000	1000	1000	1000	1000
V2-10_1_in_1000	Plate3_G10		100	100	100	100	100	100	100	100	100
V2-10_1_in_10000	Plate3_G11		10	10	10	10	10	10	10	10	10
V2-10_neat	Plate3_G7		100000	100000	100000	100000	100000	100000	100000	100000	100000
V3_1_in_10___V4_1_in_10	Plate1_B8			10000	10000
V3_1_in_10	Plate1_C2			10000
V3_1_in_100__V4_1_in_100	Plate1_B9			1000	1000
V3_1_in_100	Plate1_C3			1000
V3_1_in_1000__V4_1_in_1000	Plate1_B10			100	100
V3_1_in_10000__V4_1_in_10000	Plate1_B11			10	10
V3_1_in_10000	Plate1_C5			10
V3_1_in_100000	Plate1_C6			1
V3_4_neat_V1-10_1_in_10	Plate3_E2	10000	10000	100000	100000	10000	10000	10000	10000	10000	10000
V3_4_neat_V1-10_1_in_100	Plate3_E3	1000	1000	100000	100000	1000	1000	1000	1000	1000	1000
V3_4_neat_V1-10_1_in_10000	Plate3_E5	10	10	100000	100000	10	10	10	10	10	10
V3_4_neat_V1-10_1_in_100000	Plate3_E6	1	1	100000	100000	1	1	1	1	1	1
V3_4_neat_V1-10_neat	Plate3_E1	100000	100000	100000	100000	100000	100000	100000	100000	100000	100000
V3_neat	Plate1_C1			100000
V3_neat_V4_neat	Plate1_B7			100000	100000
V3_neat_V6__7_1_in_10	Plate2_G2			100000			10000	10000
V3_neat_V6__7_1_in_100	Plate2_G3			100000			1000	1000
V3_neat_V6__7_1_in_1000	Plate2_G4			100000			100	100
V3_neat_V6__7_1_in_10000	Plate2_G5			100000			10	10
V3_neatV6__7_neat	Plate2_G1			100000			100000	100000
V3-10_1_in_10	Plate1_G8			10000	10000	10000	10000	10000	10000	10000	10000
V3-10_1_in_100	Plate1_G9			1000	1000	1000	1000	1000	1000	1000	1000
V3-10_1_in_1000	Plate1_G10			100	100	100	100	100	100	100	100
V3-10_1_in_10000	Plate1_G11			10	10	10	10	10	10	10	10
V3-10_neat	Plate1_G7			100000	100000	100000	100000	100000	100000	100000	100000
V4_1_in_10	Plate1_D2				10000
V4_1_in_100	Plate1_D3				1000
V4_1_in_10000	Plate1_D5				10
V4_1_in_100000	Plate1_D6				1
V4_neat__V8_9_1_in_10	Plate2_H2				100000				10000	10000
V4_neat__V8_9_1_in_100	Plate2_H3				100000				1000	1000
V4_neat__V8_9_1_in_1000	Plate2_H4				100000				100	100
V4_neat__V8_9_1_in_10000	Plate2_H5				100000				10	10
V4_neat	Plate1_D1				100000
V4_neat_V5-8_1_in_10	Plate3_E8				100000	10000	10000	10000	10000
V4_neat_V5-8_1_in_100	Plate3_E9				100000	1000	1000	1000	1000
V4_neat_V5-8_1_in_1000	Plate3_E10				100000	100	100	100	100
V4_neat_V5-8_1_in_100000	Plate3_E12				100000	1	1	1	1
V4_neat_V5-8_neat	Plate3_E7				100000	100000	100000	100000	100000
V4_neat_V8_9_neat	Plate2_H1				100000				100000	100000
V4_neatV1-7_1_in_10	Plate2_G8	10000	10000	10000	100000	10000	10000	10000
V4_neatV1-7_1_in_100	Plate2_G9	1000	1000	1000	100000	1000	1000	1000
V4_neatV1-7_1_in_1000	Plate2_G10	100	100	100	100000	100	100	100
V4_neatV1-7_1_in_10000	Plate2_G11	10	10	10	100000	10	10	10
V4_neatV1-7_neat	Plate2_G7	100000	100000	100000	100000	100000	100000	100000
V4-6_neat_V1-10_1_in_10	Plate3_C8	10000	10000	10000	100000	100000	100000	10000	10000	10000	10000
V4-6_neat_V1-10_1_in_100	Plate3_C9	1000	1000	1000	100000	100000	100000	1000	1000	1000	1000
V4-6_neat_V1-10_1_in_1000	Plate3_C10	100	100	100	100000	100000	100000	100	100	100	100
V4-6_neat_V1-10_1_in_10000	Plate3_C11	10	10	10	100000	100000	100000	10	10	10	10
V4-6_neat_V1-10_1_in_100000	Plate3_C12	1	1	1	100000	100000	100000	1	1	1	1
V4-6_neat_V1-10_neat	Plate3_C7	100000	100000	100000	100000	100000	100000	100000	100000	100000	100000
V5_1_in_10___V6_1_in_10	Plate1_C8					10000	10000
V5_1_in_10	Plate1_E2					10000
V5_1_in_100__V6_1_in_100	Plate1_C9					1000	1000
V5_1_in_100	Plate1_E3					1000
V5_1_in_1000__V6_1_in_1000	Plate1_C10					100	100
V5_1_in_10000__V6_1_in_10000	Plate1_C11					10	10
V5_1_in_10000	Plate1_E5					10
V5_1_in_100000	Plate1_E6					1
V5_6_neat_V1-10_1_in_10	Plate3_F2	10000	10000	10000	10000	100000	100000	10000	10000	10000	10000
V5_6_neat_V1-10_1_in_100	Plate3_F3	1000	1000	1000	1000	100000	100000	1000	1000	1000	1000
V5_6_neat_V1-10_1_in_10000	Plate3_F5	10	10	10	10	100000	100000	10	10	10	10
V5_6_neat_V1-10_1_in_100000	Plate3_F6	1	1	1	1	100000	100000	1	1	1	1
V5_6_neat_V1-10_neat	Plate3_F1	100000	100000	100000	100000	100000	100000	100000	100000	100000	100000
V5_6_neat_V7_8_1_in_10	Plate3_G2	10000	10000	10000	10000	100000	100000	10000	10000	10000	10000
V5_6_neat_V7_8_1_in_100	Plate3_G3	1000	1000	1000	1000	100000	100000	1000	1000	1000	1000
V5_6_neat_V7_8_1_in_10000	Plate3_G5	10	10	10	10	100000	100000	10	10	10	10
V5_6_neat_V7_8_1_in_100000	Plate3_G6	1	1	1	1	100000	100000	1	1	1	1
V5_6_neat_V7_8_neat	Plate3_G1	100000	100000	100000	100000	100000	100000	100000	100000	100000	100000
V5_neat	Plate1_E1					100000
V5_neat_V1-10_1_in_10	Plate3_C2	10000	10000	10000	10000	100000	10000	10000	10000	10000	10000
V5_neat_V1-10_1_in_100	Plate3_C3	1000	1000	1000	1000	100000	1000	1000	1000	1000	1000
V5_neat_V1-10_1_in_10000	Plate3_C5	10	10	10	10	100000	10	10	10	10	10
V5_neat_V1-10_1_in_100000	Plate3_C6	1	1	1	1	100000	1	1	1	1	1
V5_neat_V6_neat	Plate1_C7					100000	100000
V5_neatV10_1_1_in_10	Plate2_A8	10000				100000					10000
V5_neatV10_1_1_in_100	Plate2_A9	1000				100000					1000
V5_neatV10_1_1_in_10000	Plate2_A11	10				100000					10
V5_neatV10_1_neat	Plate2_A7					100000					100000
V6_1_in_10	Plate1_F2						10000
V6_1_in_100	Plate1_F3						1000
V6_1_in_10000	Plate1_F5						10
V6_1_in_100000	Plate1_F6						1
V6_neat	Plate1_F1						100000
V6_neat_V1-10_1_in_10	Plate3_D2	10000	10000	10000	10000	10000	100000	10000	10000	10000	10000
V7_8_neat_V1-10_1_in_10	Plate3_H2	10000	10000	10000	10000	10000	10000	100000	100000	10000	10000
V6_neat_V1-10_1_in_100	Plate3_D3	1000	1000	1000	1000	1000	100000	1000	1000	1000	1000
V6_neat_V1-10_1_in_10000	Plate3_D5	10	10	10	10	10	100000	10	10	10	10
V6_neat_V1-10_1_in_100000	Plate3_D6	1	1	1	1	1	100000	1	1	1	1
V6_neat_V7-10_1_in_10	Plate3_F8						100000	10000	10000	10000	10000
V6_neat_V7-10_1_in_1000	Plate3_F10						100000	100	100	100	100
V6_neat_V7-10_1_in_10000	Plate3_F11						100000	10	10	10	10
V6_neat_V7-10_neat	Plate3_F7						100000	100000	100000	100000	100000
V6_neatV2_3_1_in_10	Plate2_B8		10000	10000			100000
V6_neatV2_3_1_in_100	Plate2_B9		1000	1000			100000
V6_neatV2_3_1_in_1000	Plate2_B10		1000	1000			100000
V6_neatV2_3_1_in_10000	Plate2_B11		10	10			100000
V6_neatV2_3_1_in_100000	Plate2_B12		1	1			100000
V6_neatV2_3_neat	Plate2_B7		100000	100000			100000
V6_neatV4-1_in_10000	Plate2_H11				10	10	100000	10	10	10	10
V6_neatV4-10_1_in_10	Plate2_H8				10000	10000	100000	10000	10000	10000	10000
V6_neatV4-10_1_in_100	Plate2_H9					1000	100000	1000	1000	1000	1000
V6_neatV4-10_1_in_1000	Plate2_H10				100	100	100000	100	100	100	100
V6_neatV4-10_neat	Plate2_H7				100000	100000	100000	100000	100000	100000	100000
V6-10_1_in_10	Plate2_D2						10000	10000	10000	10000	10000
V6-10_1_in_100	Plate2_D3						1000	1000	1000	1000	1000
V6-10_1_in_1000	Plate2_D4						100	100	100	100	100
V6-10_1_in_10000	Plate2_D5						10	10	10	10	10
V6-10_neat	Plate2_D1						100000	100000	100000	100000	100000
V7_1_in_10___V8_1_in_10	Plate1_D8							10000	10000
V7_1_in_10	Plate1_G2							10000
V7_1_in_100__V8_1_in_100	Plate1_D9							1000	1000
V7_1_in_100	Plate1_G3							1000
V7_1_in_1000__V8_1_in_1000	Plate1_D10							100	100
V7_1_in_10000	Plate1_G5							10
V7_1_in_100000	Plate1_G6							1
V7_8_neat_V1-10_1_in_100	Plate3_H3	1000	1000	1000	1000	1000	1000	100000	100000	1000	1000
V7_8_neat_V1-10_1_in_10000	Plate3_H5	10	10	10	10	10	10	100000	100000	10	10
V7_8_neat_V1-10_1_in_100000	Plate3_H6	1	1	1	1	1	1	100000	100000	1	1
V7_neat	Plate1_G1							100000
V7_neat_V1-10_1_in_10	Plate3_A2	10000	10000	10000	10000	10000	10000	100000	10000	10000	10000
V7_neat_V1-10_1_in_100	Plate3_A3	1000	1000	1000	1000	1000	1000	100000	1000	1000	1000
V7_neat_V1-10_1_in_1000	Plate3_A4	100	100	100	100	100	100	100000	100	100	100
V7_neat_V1-10_1_in_10000	Plate3_A5	10	10	10	10	10	10	100000	10	10	10
V7_neat_V1-10_1_in_100000	Plate3_A6	1	1	1	1	1	1	100000	1	1	1
V7_neat_V4__5_neat	Plate2_C7				100000	100000		100000
V7_neat_V8_neat	Plate1_D7							100000	100000
V7_neatV4_5_1_in_10	Plate2_C8				10000	10000		100000
V7_neatV4_5_1_in_100	Plate2_C9				1000	1000		100000
V7_neatV4_5_1_in_1000	Plate2_C10				100	100		100000
V7_neatV4_5_1_in_10000	Plate2_C11				10	10		100000
V7_neatV4_5_1_in_100000	Plate2_C12				1	1		100000
V7-9_neatV1-10_1_in_10	Plate3_A8	10000	10000	10000	10000	10000	10000	100000	100000	100000	10000
V7-9_neatV1-10_1_in_100	Plate3_A9	1000	1000	1000	1000	1000	1000	100000	100000	100000	1000
V7-9_neatV1-10_1_in_1000	Plate3_A10	100	100	100	100	100	100	100000	100000	100000	100
V7-9_neatV1-10_1_in_100000	Plate3_A12	1	1	1	1	1	1	100000	100000	100000	1
V7-9_neatV1-10_neat	Plate3_A7	100000	100000	100000	100000	100000	100000	100000	100000	100000	100000
V8_1_in_10	Plate1_H2								10000
V8_1_in_100	Plate1_H3								1000
V8_1_in_10000	Plate1_H5								10
V8_1_in_100000	Plate1_H6								1
V8_neat	Plate1_H1								100000
V8_neat_V1-10_1_in_10	Plate3_B2	10000	10000	10000	10000	10000	10000	10000	100000	10000	10000
V8_neat_V1-10_1_in_100	Plate3_B3	1000	1000	1000	1000	1000	1000	1000	100000	1000	1000
V8_neat_V1-10_1_in_10000	Plate3_B5	10	10	10	10	10	10	10	100000	10	10
V8_neat_V1-10_1_in_100000	Plate3_B6	1	1	1	1	1	1	1	100000	1	1
V8_neat_V6_7_neat	Plate2_D7						100000	100000	100000
V8_neatV6_7_1_in_10	Plate2_D8						10000	10000	100000
V8_neatV6_7_1_in_100	Plate2_D9						1000	1000	100000
V8_neatV6_7_1_in_1000	Plate2_D10						100	100	100000
V8_neatV6_7_1_in_10000	Plate2_D11						10	10	100000
V8_neatV6_7_1_in_100000	Plate2_D12						1	1	100000
V9_1_in_10___V10_1_in_10	Plate1_E8									10000	10000
V9_1_in_10	Plate2_A2									10000
V9_1_in_100__V10_1_in_100	Plate1_E9									1000	1000
V9_1_in_100	Plate2_A3									1000
V9_1_in_1000__V10_1_in_1000	Plate1_E10									100	100
V9_1_in_1000	Plate2_A4									100
V9_1_in_10000__V10_1_in_10000	Plate1_E11									10	10
V9_1_in_10000	Plate2_A5									10
V9_1_in_100000__V10_1_in_100000	Plate1_E12									1	1
V9_neat	Plate2_A1									100000
V9_neat_V10_1_1_in_100	Plate2_E9	1000								100000	1000
V9_neat_V10_1_1_in_1000	Plate2_E10	100								100000	100
V9_neat_V10_1_1_in_100000	Plate2_E12	1								100000	1
V9_neat_V10_1_in_10	Plate2_E8									100000	10000
V9_neat_V10_1_neat	Plate2_E7	100000								100000	100000
V9_neat_V10_neat	Plate1_E7									100000	100000
V9_neat_V10_1_1_in_10000	Plate2_E11									100000	10
