## Supplementary_Table_7 for "A genomic platform for epidemiological surveillance and vaccine antigen discovery using long-read amplicon sequencing"

### Sheet: PlazaDF_etal_Supplementary_Tabl
HLA_allele	MSP2-derived_peptide
HLA-DRB5*01:01	ASINKFVVLISATQR
HLA-DRB5*01:01	ASINKFVVLISATRA
HLA-DRB5*01:01	ASINKFVVLISATRS
HLA-DRB5*01:01	FVVLISATQRVRYVH
HLA-DRB5*01:01	FVVLISATQRVRYVT
HLA-DRB5*01:01	FVVLISATRASRHTS
HLA-DRB5*01:01	FVVLISATRESTRVQ
HLA-DRB5*01:01	FVVLISATRESTRVS
HLA-DRB5*01:01	FVVLISATRSAICVS
HLA-DRB5*01:01	IASINKFVVLISATR
HLA-DRB5*01:01	INKFVVLISATQRVR
HLA-DRB5*01:01	INKFVVLISATRASR
HLA-DRB5*01:01	INKFVVLISATREST
HLA-DRB5*01:01	INKFVVLISATRSAI
HLA-DRB5*01:01	ITSINKFVVLISATR
HLA-DRB5*01:01	KFVVLISATQRVRYV
HLA-DRB5*01:01	KFVVLISATRASRHT
HLA-DRB5*01:01	KFVVLISATRESTRV
HLA-DRB5*01:01	KFVVLISATRSAICV
HLA-DRB5*01:01	NKFVVLISATQRVRY
HLA-DRB5*01:01	NKFVVLISATRASRH
HLA-DRB5*01:01	NKFVVLISATRESTR
HLA-DRB5*01:01	NKFVVLISATRSAIC
HLA-DRB5*01:01	SINKFVVLISATQRV
HLA-DRB5*01:01	SINKFVVLISATRAS
HLA-DRB5*01:01	SINKFVVLISATRES
HLA-DRB5*01:01	SINKFVVLISATRSA
HLA-DRB5*01:01	TSINKFVVLISATRE
HLA-DRB1*07:01	VLISATLVLSFAIFI
